# Developmental remodeling of ping-pong piRNA amplification in the vertebrate female germline

**DOI:** 10.64898/2026.09.10.750710

**Authors:** Mohammad H. Ghazimoradi, Ali Nemati, Cheng Ma, Lijiang Tang, Sofia Corazza, Sara Yousefi Teameh, Amir Fallahshahroudi

## Abstract

The piRNA pathway silences transposable elements (TEs) in the germline, and the ping-pong amplification cycle is the hallmark of this defense. In the male germline, ping-pong is most active during a meiotic window of spermatogenesis, yet its developmental profile in the vertebrate female germline remains less well explored. Most profiling has used adult ovary and mature oocytes, stages at which piRNA pathway components are reported to be low. To address this, we generated matched strand-specific RNA-seq and small RNA-seq from pre-meiotic (E10.5) and meiotic entry (E16.5) chicken ovary, used published single-cell data to track germ-cell composition across the same window, and extended the analysis to the mature chicken ovary and to zebrafish across developmental stages. Ping-pong amplification increases at meiotic entry compared to the pre-meiotic stage across TE classes. In the mature ovary, the signature weakens, and the remaining ping-pong pairs are preferentially associated with LTR/ERV retroelements. We show that activation of a meiotic entry transcriptional program in an *in vitro* chicken primordial germ cell model increases the fraction of piRNA-sized reads with a partner exhibiting a 10-nt 5ʹ overlap and increases the 1U signature of piRNA-sized reads, consistent with meiotic priming promoting piRNA biogenesis. The zebrafish ovary shows a similar meiosis-associated amplification and preferential targeting of LTR/ERV retroelements at maturity, while carrying roughly 5.7-fold more TE sequences. Similar patterns in two lineages that diverged approximately 430 million years ago suggest that germline development shapes both the timing of ping-pong amplification and the TE classes preferentially associated with it.
