## Supplementary material for "Developmental remodeling of ping-pong piRNA amplification in the vertebrate female germline": Table S2

	baseMean	log2FoldChange	lfcSE	stat	pvalue	padj	Category
(CCCCAG)n	9.37143475698097	2.20794409092749	0.795199863514797	2.77659012813249	0.00549324026528822	0.0297892133789262	Transposon (piRNA Target)
CR1-D	45996.2318357134	1.13257064170759	0.362134387087423	3.12748714867053	0.00176307527561139	0.0120864908831221	Transposon (piRNA Target)
CR1-Y	15104.705757197	2.21368342437183	0.47666866429006	4.64407163762032	3.41609023674207e-06	7.4470767160977e-05	Transposon (piRNA Target)
Z-REP	49310.445237841	2.25939131392959	0.360306544675711	6.27074736031542	3.59319224301817e-10	2.79755681777843e-08	Transposon (piRNA Target)
(C)n	328.441459507304	-1.19794381900939	0.431726145559282	-2.77477709268107	0.00552395546318639	0.0298074824498671	Transposon (piRNA Target)
GGLTR7-int	33775.5754225439	1.87910919614656	0.448444873143066	4.19027913726885	2.78611493127252e-05	0.000365887382540608	Transposon (piRNA Target)
A-rich	4200.23692545119	-1.68077087404003	0.508669337048187	-3.30425042679702	0.000952307240063471	0.00715371417729383	Transposon (piRNA Target)
CR1-H	64040.0669394335	1.07667801811808	0.34383291793861	3.13139889156954	0.00173975680553758	0.0120021197344048	Transposon (piRNA Target)
GGERV30_LTR	3602.7865633486	2.15831097180115	0.472909489273299	4.56389863336796	5.02123299801767e-06	9.77347137114154e-05	Transposon (piRNA Target)
(TGCGC)n	77.1222625152694	-1.62808512444479	0.570583441257643	-2.85336903723717	0.0043258353980202	0.0249479395970477	Transposon (piRNA Target)
CR1-D2	45268.568292066	1.36405469306455	0.383354578711803	3.55820634162821	0.000373395939757268	0.00339846365473226	Transposon (piRNA Target)
CR1-Y1_Aves	16527.0252417835	1.62991343790819	0.402041191495868	4.05409563095712	5.03286260294911e-05	0.000623388663319833	Transposon (piRNA Target)
GGLTR5B	2282.8701924933	1.77243940329789	0.40389650601881	4.38835042364873	1.14213644142976e-05	0.000184549601359232	Transposon (piRNA Target)
GGXHOI	352.348972121417	1.73695816354105	0.462999617664621	3.75153260882223	0.000175756888156055	0.00182452388657238	Transposon (piRNA Target)
GGLTR3G2	1902.89302245914	2.72966208300433	0.611315201528441	4.46522853706155	7.99833279947057e-06	0.000141010382356147	Transposon (piRNA Target)
GGERVL18-LTR	4630.40371060534	1.14380661586637	0.346343626972859	3.30251959842184	0.000958203917325596	0.00715371417729383	Transposon (piRNA Target)
GGERV28_LTR	1439.74215207418	2.03655303449123	0.541378031829787	3.76179474369868	0.000168698467169161	0.00178525562344064	Transposon (piRNA Target)
GGERV10_LTR	3185.36868846961	1.29174970812792	0.40346721647967	3.201622474804	0.00136655968140948	0.00970796781075381	Transposon (piRNA Target)
CR1-Y4	32489.2407807259	1.55928634778025	0.437758471158272	3.56197869490568	0.000368070259254157	0.00339846365473226	Transposon (piRNA Target)
GGLTR10C2	2245.20749997935	1.84909469464752	0.705914372026609	2.61943199900996	0.00880763307907626	0.0440381653953813	Transposon (piRNA Target)
GGLTR1	273.143349013788	1.23966322676159	0.428036522765952	2.8961622684694	0.00377757011917466	0.0222570347562182	Transposon (piRNA Target)
GGERVK1-int	9300.4285583632	2.16365266243588	0.512595023302354	4.2209786753229	2.43243949305333e-05	0.000327328277460263	Transposon (piRNA Target)
Mariner1b_GG	2487.33436163576	1.22933022552497	0.423815282438037	2.90062741119937	0.00372416402136062	0.0220616238221906	Transposon (piRNA Target)
(GCT)n	816.18580494126	1.68705943582896	0.395323408555036	4.26754247110083	1.97638152343393e-05	0.000283454718492497	Transposon (piRNA Target)
CR1-X2	8852.725336419	1.62634489237803	0.374097121601155	4.34738681072228	1.37769127485238e-05	0.000211504716843534	Transposon (piRNA Target)
CR1-Y2_Aves	6839.31426078157	1.19770651089767	0.371418040689545	3.22468587867757	0.00126110958694346	0.00916406299845578	Transposon (piRNA Target)
CR1-X1	7580.74621818746	1.76453378631569	0.524599834148491	3.36358052644033	0.000769383869037252	0.00599020298036146	Transposon (piRNA Target)
Mariner1_GG	4041.92216128234	1.54028681396586	0.417033603919473	3.69343573153227	0.000221244444665571	0.00223293004338401	Transposon (piRNA Target)
CR1-Y3	11428.4434996767	1.66290110573988	0.395975446143775	4.19950560554733	2.67498408330694e-05	0.000355577152537142	Transposon (piRNA Target)
(CGCCG)n	87.7724112250745	-1.48171989843305	0.572808823123715	-2.58676165348283	0.00968825821555424	0.0477837169907426	Transposon (piRNA Target)
(CATGC)n	79.8466069639933	2.7338148932613	0.559888317871523	4.88278609500945	1.04597318968111e-06	3.08138047770922e-05	Transposon (piRNA Target)
(CTGTG)n	108.337763819035	1.77541528538303	0.509255964333714	3.48629257137106	0.000489765042098601	0.00413832477432152	Transposon (piRNA Target)
(CCCTGCA)n	6.8470330578136	3.13233189647188	1.03815721649039	3.01720379795758	0.00255118230784179	0.0161673762531834	Transposon (piRNA Target)
(CGCCGCC)n	8.92559075423904	-2.47609885639307	0.947142871311921	-2.61428231304041	0.00894151194917173	0.0445034156374301	Transposon (piRNA Target)
(CCGACCG)n	5.983376239477	4.35638001087313	1.28614035904937	3.38717308746386	0.000706168205989622	0.0056184185732021	Transposon (piRNA Target)
(CAGCC)n	25.6087698109242	1.58166349770543	0.536840327236392	2.94624568509541	0.00321656801227407	0.019696961423476	Transposon (piRNA Target)
(GCA)n	549.906999717193	2.38095644375223	0.474606564844793	5.0166951325902	5.25678829894651e-07	1.9099664152839e-05	Transposon (piRNA Target)
CR1AVI	151.184186405919	1.32785959826815	0.41174094803174	3.22498795569341	0.00125977968645854	0.00916406299845578	Transposon (piRNA Target)
(CCCGC)n	49.3095080164169	-1.59943139578498	0.546495796377535	-2.92670393146089	0.00342574828987307	0.0207448090886758	Transposon (piRNA Target)
(CTCCT)n	27.975335285312	-1.75471915756974	0.562854015937367	-3.1175386652389	0.00182368023352457	0.0123466549971539	Transposon (piRNA Target)
(CAACC)n	103.512281681306	3.14631550154718	0.584700947817937	5.38106790024715	7.40452563773174e-08	3.50910128049026e-06	Transposon (piRNA Target)
(GCTCT)n	223.638726346417	3.7579467537503	0.647439318008333	5.80432273608372	6.46266906267658e-09	3.91350515462082e-07	Transposon (piRNA Target)
(CCCAA)n	39.5456886501029	3.06053155396271	0.723728850994776	4.22883729141925	2.34902148096153e-05	0.000320054176781009	Transposon (piRNA Target)
(TTTGTT)n	16.8223840689284	-1.8383569118097	0.66761776954682	-2.75360692250235	0.00589425133001684	0.0311880288821279	Transposon (piRNA Target)
(GTTGG)n	51.2555803823651	3.38206492081689	0.854453951220283	3.9581593788487	7.55295547800423e-05	0.000885238867852109	Transposon (piRNA Target)
TguLTR5e	1132.63731336893	1.39287507759289	0.418384833377699	3.32917201215912	0.000871045901893251	0.00668619741594115	Transposon (piRNA Target)
(TCCTG)n	38.4542216620693	2.68142960946767	0.632783993186502	4.23751175494315	2.26010590188076e-05	0.00031583531192949	Transposon (piRNA Target)
(GGGAA)n	50.6981894416197	2.32702892578433	0.728729657607928	3.19326776602294	0.00140672437772881	0.00989244884983485	Transposon (piRNA Target)
EAVHP_I-int	3051.08700871753	3.66343143186937	0.570604947555388	6.42025879299576	1.36042870053369e-10	1.2357227363181e-08	Transposon (piRNA Target)
(TTTCT)n	33.7436644646222	-1.39941194826716	0.498715817566739	-2.80603080747462	0.00501558967704719	0.027751232223256	Transposon (piRNA Target)
(CTCCAGC)n	104.830855050585	6.96404403083793	1.03065623066603	6.75690285822811	1.40972637278193e-11	1.70733527370255e-09	Transposon (piRNA Target)
(CAGCACG)n	5.04984914133909	4.10255794877855	1.46383718186165	2.802605371426	0.00506916540270141	0.0279060115603259	Transposon (piRNA Target)
GGERV22_LTR	3715.97838806679	1.4962668966312	0.370327345470155	4.0403899818189	5.33623934722919e-05	0.000653539425671889	Transposon (piRNA Target)
(GCCAGA)n	57.5439202456038	2.66520253463208	0.732637157467272	3.63782058754117	0.000274954842487876	0.00265221927709544	Transposon (piRNA Target)
(CTGGCT)n	318.188174734716	2.82072240118083	0.709551309121353	3.97536071728734	7.02726619343491e-05	0.000832616364221186	Transposon (piRNA Target)
(GCTGGAG)n	120.99335143858	4.6987692001284	0.748228598183553	6.27985780219498	3.38882833364283e-10	2.79755681777843e-08	Transposon (piRNA Target)
Charlie12_GG	6049.67764286608	1.89259596688097	0.402092894245311	4.70686250358437	2.51558455181157e-06	5.71247325307212e-05	Transposon (piRNA Target)
(GATA)n	19.8671941810088	3.56833504314199	0.776556223632052	4.5950762282896	4.32591097245387e-06	8.57316901813584e-05	Transposon (piRNA Target)
(TCTCC)n	38.0228796459941	-1.86814988969651	0.67798659908754	-2.75543778034955	0.00586136514109221	0.0311653073355635	Transposon (piRNA Target)
Eulor6D	10.7689372992525	-2.01836066519101	0.749896209497647	-2.69152002587546	0.00711272279323829	0.0367472023252838	Transposon (piRNA Target)
GGLTR9	343.701657626795	1.26469413902805	0.416149914199132	3.03903496282563	0.00237337308588634	0.0152524415512425	Transposon (piRNA Target)
(GGCTCT)n	115.028276557956	1.36832731350402	0.427526804556402	3.20056496790601	0.00137158444298723	0.00970796781075381	Transposon (piRNA Target)
(AAAAG)n	11.0847063787434	-2.29999127065938	0.864272870408445	-2.66118647178227	0.00778658208149178	0.0396606283590002	Transposon (piRNA Target)
(GCAGCC)n	9.89409124273354	-2.20667926495715	0.819873964941173	-2.6914859592053	0.0071134492574632	0.0367472023252838	Transposon (piRNA Target)
(CGGAG)n	33.1609230623259	-1.39737712407282	0.50626262007986	-2.76018230192936	0.00577691151237286	0.0308668311200315	Transposon (piRNA Target)
(CTGCT)n	37.6456754976239	1.94871327409245	0.569978312787821	3.41892530008922	0.000628689832290172	0.00511396953131558	Transposon (piRNA Target)
(CTCGG)n	44.6836446464431	1.20340349915273	0.466247489858627	2.58104016713875	0.00985031200825519	0.0481472649730859	Transposon (piRNA Target)
(CCAGCT)n	24.5164560629679	3.6436446634795	0.736211834339851	4.94917969737161	7.45269154220452e-07	2.48968614542831e-05	Transposon (piRNA Target)
(TATC)n	15.0862094025228	1.89603676337567	0.627296330008541	3.02255357264701	0.00250651711931904	0.0159772143863027	Transposon (piRNA Target)
(AAAAGA)n	6.87956874912952	2.84986400377539	1.00796370541303	2.82734783848948	0.00469353151286673	0.026507509580439	Transposon (piRNA Target)
GGERV21_LTR	228.426804316907	1.83824538308929	0.385091445837308	4.77352951606697	1.81025004160669e-06	4.42404368535938e-05	Transposon (piRNA Target)
(TTGCC)n	14.0165588600658	2.38671039634448	0.817699799655789	2.91881005394543	0.00351370253620629	0.0211543961681267	Transposon (piRNA Target)
GGLTR4B	394.885630171836	1.5808375252811	0.404866373141028	3.90459082342815	9.4384941458274e-05	0.00108294301252125	Transposon (piRNA Target)
GGLTR3D	1890.81293038884	2.15019414630409	0.608609983072655	3.53295904784297	0.000410936121440881	0.00361226106750452	Transposon (piRNA Target)
Charlie12_GGa	460.970742329843	1.41901900334509	0.481923440206951	2.94449052475166	0.00323486851427954	0.0196983613439369	Transposon (piRNA Target)
(CCCG)n	184.026214074543	-1.94298566516914	0.575743386986771	-3.37474247917638	0.000738847940872178	0.005835827938773	Transposon (piRNA Target)
(TCG)n	358.018636876105	2.55807399605242	0.572964560470509	4.46462865687848	8.02077404227627e-06	0.000141010382356147	Transposon (piRNA Target)
(GCAG)n	102.776840694559	3.97248551201911	0.81094791149801	4.89857049472018	9.65364043945707e-07	2.9229077997245e-05	Transposon (piRNA Target)
(CCTG)n	115.133858541939	4.4159694607445	0.629579934822939	7.01415216160985	2.31347513932447e-12	4.20281316977278e-10	Transposon (piRNA Target)
GGLTR3C1	5249.36486633198	1.83095803826188	0.516277871576677	3.54645848498263	0.000390446256212209	0.00348841327271564	Transposon (piRNA Target)
GGLTR3E3	1007.56135804907	2.25294594449499	0.679059854903876	3.31774280017467	0.000907480053566292	0.00686911984991152	Transposon (piRNA Target)
(AAGGC)n	32.1761618850124	1.66677704068104	0.623229183516928	2.67442071835484	0.00748584738677056	0.0384885549602826	Transposon (piRNA Target)
(TGTCCA)n	16.8226921737485	4.01715453325652	1.13073220953251	3.55270195665283	0.000381296206801963	0.00343481706953835	Transposon (piRNA Target)
(CTTCCC)n	12.7419718313275	5.48501926187735	1.22263746177425	4.48621887793106	7.24982652492148e-06	0.000133937473087532	Transposon (piRNA Target)
GGLTR8A	606.138288493534	1.03278709772047	0.359824848804934	2.87024951486984	0.00410148010883753	0.0240140638901748	Transposon (piRNA Target)
(TCTG)n	89.1390426604754	2.09722270631402	0.454722121106145	4.61209738644861	3.98626141446682e-06	8.19816026748836e-05	Transposon (piRNA Target)
(CCTCA)n	35.5381280519203	5.97126741134653	0.921290857661739	6.48141394401955	9.08669911882048e-11	9.00409276319484e-09	Transposon (piRNA Target)
(ATC)n	25.9423450294744	-1.54141524311857	0.58177488501817	-2.64950461563913	0.00806098711362648	0.0408673300179203	Transposon (piRNA Target)
(TTGCT)n	53.4007291582385	2.15516893309517	0.48689638378632	4.42633998703304	9.58454198705842e-06	0.000158290163119601	Transposon (piRNA Target)
(AGGTG)n	11.2999140776642	3.64404911155612	0.850937453983309	4.28239360542661	1.84893545951097e-05	0.000272343196063102	Transposon (piRNA Target)
GGLTR10A	757.659736442597	2.51792591291255	0.574002908582095	4.38660828240809	1.1513186139842e-05	0.000184549601359232	Transposon (piRNA Target)
(CAGG)n	57.6881209871539	5.67006007878081	0.800859427033011	7.07996920231931	1.44186501984342e-12	3.14326574325867e-10	Transposon (piRNA Target)
GGERV11_LTR	117.640532108938	5.60133019128755	0.82878138293456	6.75851353158331	1.39414631421787e-11	1.70733527370255e-09	Transposon (piRNA Target)
GGERVL18-int	44618.3188606517	1.61614439542275	0.398093792496064	4.0597076012903	4.91342060124665e-05	0.000615589477627454	Transposon (piRNA Target)
GGLTR10D-int	8030.14124775652	1.56622803457951	0.55142127228569	2.84034750434518	0.00450644132811978	0.0257173876840343	Transposon (piRNA Target)
Eulor6A	7.85377824132763	4.16546151552389	1.29750490849292	3.21036281886761	0.00132567528070472	0.00956944407925922	Transposon (piRNA Target)
(CTGCTC)n	22.8426741799649	3.1044573988058	0.694568507364323	4.46962015393741	7.83586305988708e-06	0.000141010382356147	Transposon (piRNA Target)
(AGAC)n	16.1973138214235	1.73220993848057	0.632662135658229	2.73796998563595	0.00618197176423205	0.0323959097260237	Transposon (piRNA Target)
(CAAGG)n	674.780795610801	2.18353634282538	0.530545924739816	4.11564059020188	3.86105561437054e-05	0.000489366351123708	Transposon (piRNA Target)
(AGATGAA)n	76.4287406536546	5.36427581531998	0.796967931425905	6.73085528764303	1.68668656333752e-11	1.83848835403789e-09	Transposon (piRNA Target)
GGLTR11-int	12727.5914305261	1.3363286902326	0.434112317560765	3.07830171173512	0.0020818402341634	0.0137527627590188	Transposon (piRNA Target)
(GCACA)n	35.7026140877274	1.59791359449258	0.538844764282443	2.96544329723693	0.00302247057093811	0.0186129543634042	Transposon (piRNA Target)
(GCAGCT)n	54.9023016660471	1.80942432995394	0.551237315572662	3.28247794341388	0.00102899035260551	0.00762992846489797	Transposon (piRNA Target)
(TGTC)n	48.3662895714045	1.94161102415917	0.452147948440791	4.29419403727192	1.75329086476075e-05	0.000261792745560167	Transposon (piRNA Target)
(CCGCA)n	23.4935247161667	-2.35247046063523	0.738539387604473	-3.18530128537315	0.00144603375534963	0.0101036973931481	Transposon (piRNA Target)
(GCTCG)n	284.281844359722	2.58419622228422	0.49005062674744	5.2733250020228	1.33974001258925e-07	6.08465255717616e-06	Transposon (piRNA Target)
LSU-rRNA_Hsa	1260734.51505051	-1.13595617809702	0.391475151316623	-2.90173252191494	0.00371105255385219	0.0220616238221906	Transposon (piRNA Target)
(GGCGCG)n	296.13228255752	-1.70124497694543	0.523564578763398	-3.24935078870993	0.00115668742774507	0.00851884659623056	Transposon (piRNA Target)
(GGCTGCT)n	137.374240826776	5.99879932007812	0.826465384468704	7.2583793983513	3.91755451938745e-13	1.06753360653308e-10	Transposon (piRNA Target)
(GACCTG)n	33.1053559476497	2.72496248552887	0.705898945213376	3.8602727826788	0.000113260516135877	0.00127272126379491	Transposon (piRNA Target)
(CCTTG)n	2206.74839500517	2.60371120187316	0.585888895190835	4.44403576044069	8.82869203439622e-06	0.00014805037411526	Transposon (piRNA Target)
5S	36422.0037570552	-1.09390589141026	0.388351964579314	-2.81678989984057	0.00485062451111904	0.0272535088511328	Transposon (piRNA Target)
(TGCTC)n	30.4960748414888	2.82553224671839	0.726869473831478	3.88726222305696	0.000101381216782069	0.00115109923221307	Transposon (piRNA Target)
GGERV28_I-int	5372.61272988107	2.8249433067357	0.47760429150597	5.9148197723018	3.32239174389013e-09	2.13023941225897e-07	Transposon (piRNA Target)
(AGAGCA)n	6.26185984599604	3.36217853333967	1.20728302637122	2.78491328039748	0.005354204055656	0.0291804121033252	Transposon (piRNA Target)
(GGGAAG)n	8.33327680918605	2.67324238584715	1.01297991865904	2.63898852939349	0.00831537944230206	0.0419618684819872	Transposon (piRNA Target)
(CTCTTT)n	18.67317686029	2.77611084582576	0.766811540665009	3.62033002713836	0.000294227484633681	0.00281204583665673	Transposon (piRNA Target)
(CTTTG)n	25.3044536534578	2.86980236826595	0.693792483620319	4.13639875902211	3.5279890182503e-05	0.000452412709399156	Transposon (piRNA Target)
(GCTGGA)n	137.576051712297	3.2113674212846	0.585212833563127	5.48752050041669	4.07614723831153e-08	2.01954567716344e-06	Transposon (piRNA Target)
(CCC)n	106.571458765032	-3.23582544161243	0.741214418868935	-4.36557271315657	1.26790114918128e-05	0.000197430321801085	Transposon (piRNA Target)
(GCTG)n	73.4341866996077	5.84241181688921	0.783266146989981	7.45903782429645	8.71565871378259e-14	3.16668933267434e-11	Transposon (piRNA Target)
(CCGTCC)n	299.103344829796	-3.00523941646023	0.71002649521264	-4.23257362467892	2.31032245912353e-05	0.000318766010182867	Transposon (piRNA Target)
(GAGCA)n	73.5559273836106	2.51156815205011	0.563297606639289	4.45868777436224	8.24629378053646e-06	0.000142673971758488	Transposon (piRNA Target)
(AGGCA)n	50.8899364736182	2.54374994485176	0.696992470757249	3.64960892918699	0.000262639849822095	0.00257907600275751	Transposon (piRNA Target)
(CCGGC)n	24.5065610939066	-1.44357568148474	0.555786867432565	-2.59735478845205	0.00939448329400711	0.0465453945021261	Transposon (piRNA Target)
(GGCTGT)n	59.9951711867995	3.6860891542221	0.620521107671361	5.94031227729698	2.84479649661735e-09	1.93801761332057e-07	Transposon (piRNA Target)
(TCCCGC)n	14.0340142766954	4.60050511329148	1.0520925076242	4.37271920477811	1.22708507596928e-05	0.000193843874319785	Transposon (piRNA Target)
(AGCAGGC)n	48.5982809268822	5.22764576463645	0.750088982168543	6.96936748693879	3.1836908615195e-12	4.95746148436607e-10	Transposon (piRNA Target)
(GCCTG)n	2738.84644755705	2.75830550765268	0.592191009405383	4.65779700104242	3.19611134711748e-06	7.10971707828174e-05	Transposon (piRNA Target)
(CTTTCC)n	9.5845613596567	3.66541172935904	1.01305441761722	3.61817851599754	0.000296683735060114	0.00281204583665673	Transposon (piRNA Target)
(CAGCTC)n	71.8257561160424	2.22343053820049	0.652976670923426	3.40506887490507	0.000661473682837649	0.00533187201434524	Transposon (piRNA Target)
(CCAG)n	25.1619081206806	2.15257702087996	0.638476540633686	3.37142695758804	0.000747798655484604	0.00586403262214545	Transposon (piRNA Target)
(CGCCCG)n	15.5684938956221	2.09510344028833	0.718196585931288	2.91717265346172	0.00353220192898996	0.0211543961681267	Transposon (piRNA Target)
(CATTG)n	32.9803269654462	1.46406957829178	0.469307648243161	3.11963715863672	0.00181073937151466	0.0123356619684436	Transposon (piRNA Target)
(CTCCCG)n	23.8475612631368	4.35813071829282	0.907625471612465	4.80168401460822	1.57336831671805e-06	3.988305733076e-05	Transposon (piRNA Target)
GGLTR10B	1315.9513652775	1.84111414423796	0.619416703059605	2.97233531989658	0.00295543709501398	0.0183035592816207	Transposon (piRNA Target)
(CAGAGA)n	19.9148158827691	5.53565908574067	1.22742607663047	4.50997350564455	6.48357227215642e-06	0.000123984101344745	Transposon (piRNA Target)
GGERVK10-int	3054.2844880767	3.55454511915217	0.746125134197882	4.76400667426042	1.89786222723478e-06	4.49406570307013e-05	Transposon (piRNA Target)
tRNA-Lys-AAG	32263.8570944817	1.59487480901031	0.617625878245771	2.58226681424068	0.00981536679769556	0.0481472649730859	Transposon (piRNA Target)
(CGAGGA)n	25.5230703017803	2.22850981459284	0.654768215141982	3.40350946038149	0.000665261095367846	0.00533187201434524	Transposon (piRNA Target)
(CCCCTC)n	11.157611239034	2.97690012452116	0.805926774037139	3.69376005416589	0.000220962314064574	0.00223293004338401	Transposon (piRNA Target)
(CTCCTC)n	118.789158152774	2.54478145516331	0.698937053014672	3.64093081656939	0.000271654132881788	0.00264377682893883	Transposon (piRNA Target)
(TCCTCGTCG)n	241.568943267854	3.81695818746033	0.756584467300874	5.04498618783093	4.53554130805872e-07	1.76562143778e-05	Transposon (piRNA Target)
(AGGCTTT)n	7.13790031485636	4.01755656171722	1.16877994280119	3.43739348579892	0.000587341674344523	0.00486196668121026	Transposon (piRNA Target)
(GGGTTA)n	8.93853065971051	3.55133653350334	0.988727778171598	3.59182437462275	0.000328371123653393	0.00305918397249742	Transposon (piRNA Target)
(TCTGGC)n	20.1178887742954	2.46336750081417	0.644839025332494	3.82012782111629	0.000133382532806668	0.00146855515918452	Transposon (piRNA Target)
(TCTAC)n	10.8176390189575	4.20441870494071	1.06912863582654	3.93256579615442	8.40439654278117e-05	0.000974552365067178	Transposon (piRNA Target)
(GCAAG)n	13.4517638296918	2.3215765098068	0.826636424564866	2.8084614236892	0.0049778845886981	0.0276831336820456	Transposon (piRNA Target)
(GCGA)n	237.046744888815	-1.28220715496741	0.368077922159835	-3.48352095513793	0.000494864379178127	0.00414924748695506	Transposon (piRNA Target)
(GTCCCT)n	17.6617537907317	3.40209747955917	0.690873815323794	4.92433987813635	8.46456059507227e-07	2.71363854371434e-05	Transposon (piRNA Target)
GGCAN	553.315018435722	5.37798859736681	0.876648347841766	6.13471594466237	8.53114888610859e-10	6.19930152390558e-08	Transposon (piRNA Target)
(GGGAAA)n	17.5218338805137	4.5783376043238	1.10302847001022	4.15069758288415	3.3146348780899e-05	0.000430113335371189	Transposon (piRNA Target)
(GAGCGG)n	6.97424445719806	-3.03073798776502	1.07027561297388	-2.83173600428377	0.00462960545110429	0.0262826559463733	Transposon (piRNA Target)
(AGCAGC)n	6.09764388111044	3.76957898448575	1.2110400603999	3.11267901677917	0.00185397536575842	0.0124742786955351	Transposon (piRNA Target)
(GCGGG)n	20.6080347639673	-3.11712209010866	0.835819597365737	-3.72941972159176	0.000191921237985977	0.00197352971136523	Transposon (piRNA Target)
(AACGAG)n	27.1142526611137	7.49642669632073	1.36254938316111	5.50176513891117	3.76007622724533e-08	1.95165861318924e-06	Transposon (piRNA Target)
(TTTTCAT)n	9.53095122439455	2.55641257359133	0.855516440936189	2.98815130986127	0.002806705632081	0.0175822364308522	Transposon (piRNA Target)
(CTTTAG)n	41.248782290517	1.80423580470625	0.512626816947122	3.51958919248729	0.000432215683338895	0.00376343548553288	Transposon (piRNA Target)
(AACTCCA)n	19.2076981634923	3.67865108654668	0.759891417814535	4.84102202012831	1.29173056331114e-06	3.43411296099791e-05	Transposon (piRNA Target)
(TGAGCA)n	34.5829622961305	2.91399333718302	0.577562377019326	5.0453309514749	4.52737027181314e-07	1.76562143778e-05	Transposon (piRNA Target)
(ATCTTC)n	11.2139285823458	-1.94914942938558	0.71256202026929	-2.73541021544898	0.00623025801363218	0.0324927331811439	Transposon (piRNA Target)
(CAGC)n	27.8897846929527	5.61368689003002	1.0119363206477	5.54747050331877	2.89832036610065e-08	1.57958459952486e-06	Transposon (piRNA Target)
(ACTGTC)n	14.4469964897203	4.64192544480053	1.03448208840927	4.48719750376581	7.21661692883075e-06	0.000133937473087532	Transposon (piRNA Target)
(TGTGTG)n	6.20211799731192	3.34916489694355	1.09844900863126	3.04899441906441	0.00229608747087762	0.0148972341860512	Transposon (piRNA Target)
(AAAGAC)n	8.82613606066041	3.89483155463736	1.13329673735501	3.43672705149356	0.000588788625614453	0.00486196668121026	Transposon (piRNA Target)
(TGGCTC)n	59.8877898050423	4.68108153139249	0.972417426839554	4.81386018204799	1.48042404441626e-06	3.84205287717553e-05	Transposon (piRNA Target)
(CCAGAG)n	10.5173429831217	2.40275962496672	0.774279586575199	3.10321964652927	0.00191427508802172	0.0128009806499612	Transposon (piRNA Target)
(GCACGCA)n	10.7883568921359	-4.1533465924365	1.56042233781695	-2.66168106658041	0.00777515103885211	0.0396606283590002	Transposon (piRNA Target)
(AGCCAC)n	37.7103783092451	2.61478613769309	0.565985483990625	4.61988197869825	3.83958388012155e-06	8.0483585179471e-05	Transposon (piRNA Target)
(CAGGC)n	699.517427735452	2.37525867444825	0.487161830213322	4.87570767481548	1.08419064981258e-06	3.10581067520143e-05	Transposon (piRNA Target)
(CTGCCTC)n	18.1678832966033	2.07910300030566	0.677300219733844	3.06969190283547	0.00214279694545956	0.0140701727141622	Transposon (piRNA Target)
(GACG)n	13.7467881099378	-2.57737422333328	0.816518184834422	-3.15654234186582	0.00159651706173449	0.0110840993458	Transposon (piRNA Target)
(GGCTGA)n	217.462751788727	2.65974672114738	0.737114459221319	3.60832254458433	0.000308183200257076	0.00289585938172598	Transposon (piRNA Target)
(CAGGCAC)n	15.2203629254798	3.66119148860648	0.767266003830503	4.77173688177024	1.82644005358874e-06	4.42404368535938e-05	Transposon (piRNA Target)
(TGGCTCC)n	6.88559996371262	5.49977110621321	1.50519576200189	3.65385768752006	0.000258329487741383	0.00255981037852825	Transposon (piRNA Target)
(CCTAG)n	123.537328894736	2.55387250181284	0.58894191737304	4.33637414229967	1.44852304066759e-05	0.000219290293656621	Transposon (piRNA Target)
(CCCCTG)n	48.151038435631	2.58043973678427	0.672095216868662	3.83939607367943	0.000123337323404064	0.00137181308684112	Transposon (piRNA Target)
(GGCTCA)n	13.3821199358636	4.96133073615191	1.16231487395759	4.26849113550357	1.96799646917815e-05	0.000283454718492497	Transposon (piRNA Target)
(CACCAG)n	98.1757072168098	1.94761306990855	0.528840836651711	3.68279628751745	0.000230689503621217	0.00230689503621217	Transposon (piRNA Target)
(TCGGC)n	98.9262276866547	2.66910716759592	0.547976876436028	4.87083904882165	1.11125336085189e-06	3.10581067520143e-05	Transposon (piRNA Target)
(CAGCACCAC)n	20.4764298175401	3.23087893146056	0.918969459018956	3.51576311895031	0.00043849202446117	0.00376343548553288	Transposon (piRNA Target)
(GCTGGTGGT)n	58.6121788197909	4.24857806952693	0.816845446930815	5.20120187422282	1.98003887126538e-07	8.63296947871705e-06	Transposon (piRNA Target)
(GCTGGAGGT)n	11.2193585597914	3.39346667122038	1.0975406550947	3.09188243320934	0.00198891603637364	0.0132190151198004	Transposon (piRNA Target)
(GAGGAC)n	52.5886381210022	3.07650688699841	0.668030215343394	4.60534092072012	4.1179067582687e-06	8.31207104909793e-05	Transposon (piRNA Target)
(CCGGT)n	175.842217138637	-1.56826730793515	0.417328578754814	-3.7578718251561	0.000171364616115967	0.00179603299583081	Transposon (piRNA Target)
(CTAGG)n	34.8414433113344	2.88463554188212	0.574409092094142	5.02191831846796	5.11579401723054e-07	1.9099664152839e-05	Transposon (piRNA Target)
(TCATTA)n	6.25469588531576	-3.31726310023985	1.11531176332011	-2.97429221975107	0.0029366526468044	0.0182911507715245	Transposon (piRNA Target)
(GCACCCC)n	21.26935537667	-3.2910966855227	0.865102126932663	-3.80428689638266	0.000142213280671218	0.00153477698942206	Transposon (piRNA Target)
(GCGCTCC)n	4.83454500320048	4.97873472973292	1.49955033317125	3.32015179457423	0.000899685149732388	0.00685773995250562	Transposon (piRNA Target)
(CAGGT)n	9.01645697163299	2.44806741451172	0.890302641177211	2.74970251831977	0.00596493902016687	0.0314095822801057	Transposon (piRNA Target)
(CAGAGGT)n	15.90931559531	3.37795659762331	0.728610202052778	4.63616428661896	3.54933905234431e-06	7.58584228834373e-05	Transposon (piRNA Target)
(CAGTAG)n	15.1019169858772	4.09155833182863	0.843143325899873	4.85274354447599	1.21765109221655e-06	3.31809922629009e-05	Transposon (piRNA Target)
(GATGCT)n	5.96488045540046	3.71416775428216	1.22243155223204	3.03834414900406	0.00237882115936809	0.0152524415512425	Transposon (piRNA Target)
(GGCTGTA)n	94.7911178441103	3.61022795637064	0.735544975476804	4.90823549441062	9.18994655526467e-07	2.862011927211e-05	Transposon (piRNA Target)
(ACCCATC)n	7.43150420536086	6.60227564658833	1.48270076577096	4.45287127315629	8.4729555976377e-06	0.000144305025022267	Transposon (piRNA Target)
(GCGTGT)n	7.95182418995912	3.37742253344184	1.05380921174545	3.20496584751594	0.00135078507291909	0.009686550851854	Transposon (piRNA Target)
tRNA-Arg-CGG	143.568214182307	-1.59298673831966	0.46544634421152	-3.42249274944511	0.000620497526797287	0.00508528048277475	Transposon (piRNA Target)
(AGGCCG)n	77.593394033431	1.56877444786574	0.550518691142375	2.84962976390574	0.0043770146881836	0.025110242158527	Transposon (piRNA Target)
LSU-rRNA_Cel	474.973229869084	1.32484618503196	0.434192128065519	3.05129019942075	0.00227860227615896	0.0148723142575645	Transposon (piRNA Target)
(TGAGCCA)n	9.98983180797007	3.44804323303489	0.969182704267677	3.55768135136116	0.000374142787676946	0.00339846365473226	Transposon (piRNA Target)
(CTCTAGT)n	9.13652398810929	2.63498315558966	0.951801029317949	2.76841805632199	0.00563291487855363	0.0302457005794259	Transposon (piRNA Target)
(CCAGGCA)n	17.1189277610291	4.04904363135751	0.817850495211573	4.95083594747967	7.38953765894227e-07	2.48968614542831e-05	Transposon (piRNA Target)
(CAATGA)n	49.7983327067283	2.36245407786051	0.47755533091447	4.9469745701229	7.53758190817746e-07	2.48968614542831e-05	Transposon (piRNA Target)
(CTGACCC)n	24.3423818789982	3.40868597782501	0.801020408008331	4.25542962919062	2.08647981685217e-05	0.000295358831216736	Transposon (piRNA Target)
(ACGA)n	7.06292274435417	2.42505326794389	0.924009506909484	2.62448952073547	0.00867789629500582	0.0435894330025638	Transposon (piRNA Target)
(CCACCAG)n	5.66484917421859	5.20929775403555	1.48899519961954	3.49853226885257	0.000467826475447735	0.00398383482998462	Transposon (piRNA Target)
tRNA-Cys-TGY	14349.2810659454	4.71643233135522	0.990887879074853	4.75980424319928	1.93780814719538e-06	4.49406570307013e-05	Transposon (piRNA Target)
(CGCTCA)n	115.067356689594	2.46444468728765	0.862677544024768	2.85673911921937	0.00428017472015756	0.0248159066221901	Transposon (piRNA Target)
(TGCTCTGCAA)n	217.164109083768	6.88726978282278	0.83496423124147	8.24858062791793	1.60286858247138e-16	8.73563377446902e-14	Transposon (piRNA Target)
(CACACAGCA)n	18.4162538500337	2.8483594040893	0.810110185113857	3.51601480444167	0.000438076556036125	0.00376343548553288	Transposon (piRNA Target)
(GCCTACA)n	18.1281875361054	4.13570464949513	0.813384086775651	5.08456547987009	3.68468636746665e-07	1.54473390020717e-05	Transposon (piRNA Target)
(GCAAGGCAAG)n	16.0713282422496	2.32569241678906	0.810674371683053	2.86883673399056	0.00411984398849787	0.0240140638901748	Transposon (piRNA Target)
(CACCTGAG)n	78.84696736114	6.80704880148025	0.81608200480936	8.34113331915756	7.35818797344683e-17	8.02042489105704e-14	Transposon (piRNA Target)
(CTGGTGC)n	21.4904570586831	3.70586417831689	0.663488146804329	5.58542635036673	2.33127570921748e-08	1.33741606476161e-06	Transposon (piRNA Target)
(CTGGTGA)n	11.0101766181904	2.48777556612885	0.744517769584095	3.34145895203895	0.000833393384007603	0.00644254459977509	Transposon (piRNA Target)
(GCGAGT)n	5.21533479971718	-3.66397265503749	1.31128245249538	-2.79419025860136	0.0052029857423321	0.0284987661263416	Transposon (piRNA Target)
(AGCATC)n	8.06174265259622	3.75518387081205	0.990327396940104	3.79186103748593	0.000149522577397421	0.00159783930748224	Transposon (piRNA Target)
(TCTGCACT)n	4.61774117970093	5.9096706428853	1.54975421370817	3.8132954184683	0.000137126039952314	0.00149467383548022	Transposon (piRNA Target)
(GCTCGT)n	8.14742869801644	3.75937379398782	1.06175440253898	3.5407188187758	0.00039903859166741	0.00353619564973558	Transposon (piRNA Target)
(TTGCCTTGCC)n	16.1050188054165	3.94567781678528	0.992535999183654	3.97534983117039	7.02758766131643e-05	0.000832616364221186	Transposon (piRNA Target)
(GGCCTGCA)n	15.0777421037657	1.74495510304378	0.621016419976203	2.80983730367491	0.00495665495732272	0.0276831336820456	Transposon (piRNA Target)
(CAAGGCAAGG)n	14.0051605197469	3.73272482586564	0.936450162428693	3.98603681821655	6.71860909037885e-05	0.000813698212056995	Transposon (piRNA Target)
(GGCACCC)n	11.3645392119179	2.40502037505337	0.797657031278179	3.01510584216819	0.00256889592897228	0.0161855292634669	Transposon (piRNA Target)
