## Supplementary material for "Developmental remodeling of ping-pong piRNA amplification in the vertebrate female germline": Table S3

### Sheet: piRNA_abundance
species	group	sample	total_reads	piRNA_reads	piRNA_pct
Zebrafish	wpf3	SRR39358746	1255058	457261	36.43
Zebrafish	wpf6	SRR39358741	3448338	2799316	81.18
Zebrafish	wpf6	SRR39358742	4355180	3391703	77.88
Zebrafish	wpf6	SRR39358743	4330865	3610277	83.36
Zebrafish	wpf6	SRR39358744	3875556	3143012	81.1
Zebrafish	wpf6	SRR39358745	3939925	3298671	83.72
Zebrafish	wpf24	SRR39358719	4528304	3085880	68.15
Zebrafish	wpf24	SRR39358720	3295246	1996837	60.6
Zebrafish	wpf24	SRR39358721	3500551	1886048	53.88
Zebrafish	wpf24	SRR39358722	3272891	1763937	53.9
Zebrafish	wpf24	SRR39358723	3354291	1940562	57.85

### Sheet: pingpong_Z_and_10nt
sample	group	participation_10nt	pingpong_Z	species
SRR39358719	wpf24	56.34	30.15	Zebrafish
SRR39358720	wpf24	63.67	50.38	Zebrafish
SRR39358721	wpf24	60.37	57.09	Zebrafish
SRR39358722	wpf24	75.15	79.51	Zebrafish
SRR39358723	wpf24	66.1	56.97	Zebrafish
SRR39358741	wpf6	59.36	63.13	Zebrafish
SRR39358742	wpf6	55.59	45.8	Zebrafish
SRR39358743	wpf6	58.22	61.52	Zebrafish
SRR39358744	wpf6	45.05	49.75	Zebrafish
SRR39358745	wpf6	45.13	40.14	Zebrafish
SRR39358746	wpf3	19.85	15.24	Zebrafish

### Sheet: logo_1U_10A
species	sample	group	orientation	signal	pct
Zebrafish	SRR39358719	wpf24	sense	1U	76.73
Zebrafish	SRR39358719	wpf24	sense	10A	49.41
Zebrafish	SRR39358719	wpf24	antisense	1U	83.09
Zebrafish	SRR39358719	wpf24	antisense	10A	42.49
Zebrafish	SRR39358741	wpf6	sense	1U	67.83
Zebrafish	SRR39358741	wpf6	sense	10A	47.33
Zebrafish	SRR39358741	wpf6	antisense	1U	77.22
Zebrafish	SRR39358741	wpf6	antisense	10A	38.88
Zebrafish	SRR39358742	wpf6	sense	1U	67.4
Zebrafish	SRR39358742	wpf6	sense	10A	48.45
Zebrafish	SRR39358742	wpf6	antisense	1U	75.49
Zebrafish	SRR39358742	wpf6	antisense	10A	38.48
Zebrafish	SRR39358743	wpf6	sense	1U	68.97
Zebrafish	SRR39358743	wpf6	sense	10A	47.04
Zebrafish	SRR39358743	wpf6	antisense	1U	77.98
Zebrafish	SRR39358743	wpf6	antisense	10A	37.33
Zebrafish	SRR39358744	wpf6	sense	1U	66.62
Zebrafish	SRR39358744	wpf6	sense	10A	47.23
Zebrafish	SRR39358744	wpf6	antisense	1U	73.97
Zebrafish	SRR39358744	wpf6	antisense	10A	38.41
Zebrafish	SRR39358745	wpf6	sense	1U	67.06
Zebrafish	SRR39358745	wpf6	sense	10A	46.9
Zebrafish	SRR39358745	wpf6	antisense	1U	77.42
Zebrafish	SRR39358745	wpf6	antisense	10A	37.01
Zebrafish	SRR39358746	wpf3	sense	1U	61.4
Zebrafish	SRR39358746	wpf3	sense	10A	46.18
Zebrafish	SRR39358746	wpf3	antisense	1U	72.34
Zebrafish	SRR39358746	wpf3	antisense	10A	37.78
