## Supplementary material for "Developmental remodeling of ping-pong piRNA amplification in the vertebrate female germline": Table S4

Gene	Forward Primer (5'-3')	Reverse Primer (5'-3')
NANOG	AAAGAGAGTCAGTGGGTGGA	CCTGCCCATTCCCATAAGTC
PIWIL1	GTTGGTCGCGGGTTTTTGTG	TTGCCGCTGTTCAGATGGAT
STRA8	AGTTCTTCATTTACAAGCGGCAT	CACCGCAGCATTACAGTCTCA
SPO11	TGGTCAGAAAGCTGTGGGATA	TGATGTCGGGATGGAAGGAGA
ACTB	CTCTGACTGACCGCGTTACT	CGTAGCTGTCTTTCTCGCCC
GAPDH	CAGAACATCATCCCAGCGTCC	CAGCAGCCTTCACTACCCTC
